# RNase R Controls Membrane Fatty Acid Composition in *Streptococcus pneumoniae*

**DOI:** 10.1101/2023.03.21.533657

**Authors:** André Filipe Alípio, Cátia Bárria, Vânia Pobre, Rita Matos, Mónica Amblar, Cecília Maria Arraiano, Susana Domingues

## Abstract

Previous studies on RNase R have highlighted significant effects of this ribonuclease in several processes of *Streptococcus pneumoniae* biology. In this work we have studied the global impact of RNase R by comparing the transcriptional landscape of a deleted RNase R mutant to that of the wild-type strain, and this led us investigate specific targets affected by RNase R. RNA-Seq showed that RNase R deletion affects transcripts from several different biological processes. Of particular interest, elimination of RNase R results in overexpression of most of the genes encoding the components of type II fatty acid biosynthesis (FAS-II) cluster. We demonstrate that RNase R governs the turnover of most of genes from this pathway, affecting the outcome of the whole FAS-II cluster, and leading to an unbalanced membrane fatty acid composition. Our results show that the membrane of the deleted strain contains a higher proportion of unsaturated and long-chained fatty acids than the wild type strain. This leads to a higher fluidity of the Δ*rnr* mutant membrane, which is probably related with the increased sensitivity to detergent observed in this strain. We demonstrate that RNase R expression is induced in cells challenged with H_2_O_2_, which is suggestive of a role for this ribonuclease on the regulation of membrane homeostasis under oxidative stress. Reprogramming of membrane fluidity is an adaptative cell response crucial for bacterial survival in constantly changing environmental conditions. The fact that RNase R controls the expression of several essential genes to the fatty acid synthesis unveils a new important function of this enzyme.
