## Supplementary Material Table S3 for "RNase R Controls Membrane Fatty Acid Composition in *Streptococcus pneumoniae*"

### Sheet: Sheet1
Table S3 - List of transcripts with high expression values in either WT or Δrnr strains and more than 0.5 of log2FC between the two strains
Locus_Tag	Gene Name	Product	WT_Reads	Δrnr_Reads	WT_RPKM	Δrnr_RPKM	logFC
SP_RS04840	smpB	SsrA-binding protein	526	14384	31.067	842.112	4.56
SP_RS04845	tehB	tellurite resistance protein TehB	7217	115078	231.69	3662.06	3.78
SP_RS01570		PTS system transporter subunit IIB	271	1088	15.225	60.59	1.79
SP_RS10230		PTS system transporter subunit IIC	272	1088	5.801	23.002	1.79
SP_RS02055		MarR family transcriptional regulator	25178	93137	1599.88	5866.37	1.68
SP_RS07820		oxalate:formate antiporter	4973	18238	112.028	407.257	1.66
SP_RS01565		glucuronyl hydrolase	473	1688	10.978	38.833	1.62
SP_RS00280	purM	phosphoribosylaminoimidazole synthetase	647	2307	17.482	61.789	1.62
SP_RS01575		PTS system transporter subunit IIC	326	1154	11.553	40.537	1.61
SP_RS03620		MerR family transcriptional regulator	1578	5453	58.863	201.629	1.58
SP_RS06885		transcriptional regulator Spx	2695	9001	185.305	613.481	1.53
SP_RS00265		phosphoribosylaminoimidazole-succinocarboxamide synthase	271	876	9.988	32.002	1.48
SP_RS10425		MarR family transcriptional regulator	81	249	6.604	20.125	1.41
SP_RS04000		MutT/nudix family protein	96	292	6.273	18.914	1.39
SP_RS00275	purF	amidophosphoribosyltransferase	1864	5633	35.705	106.957	1.38
SP_RS09670	ply	pneumolysin	37228	109420	726.709	2117.24	1.34
SP_RS00285	purN	phosphoribosylglycinamide formyltransferase	294	852	14.884	42.755	1.32
SP_RS10225		glycosyl hydrolase	2844	8104	54.14	152.922	1.3
SP_RS01580		PTS system transporter subunit IID	524	1489	17.685	49.813	1.3
SP_RS00270		phosphoribosylformylglycinamidine synthase	4739	13427	35.156	98.735	1.29
SP_RS00310	purK	phosphoribosylaminoimidazole carboxylase ATPase subunit	2587	7293	65.483	182.987	1.28
SP_RS09215	czcD	cation efflux system protein	592	1650	18.182	50.232	1.27
SP_RS00300	purD	phosphoribosylamine--glycine ligase	3256	8974	71.258	194.679	1.25
SP_RS02070	fabK	enoyl-ACP reductase	16107	44012	456.63	1236.81	1.24
SP_RS02060		3-oxoacyl-ACP synthase	38447	104587	1089.96	2939.07	1.23
SP_RS00305	purE	phosphoribosylaminoimidazole carboxylase catalytic subunit	1234	3320	69.753	186.022	1.22
SP_RS08140		manganese ABC transporter permease	38527	103118	1254.33	3327.84	1.21
SP_RS05725	lpdA	acetoin dehydrogenase complex, E3 component, dihydrolipoamide dehydrogenase	3081	8192	49.978	131.721	1.2
SP_RS08145	psaA	manganese ABC transporter manganese-binding adhesion liprotein	3443	9148	102.331	269.513	1.2
SP_RS02075	fabD	ACP S-malonyltransferase	16468	42986	494.237	1278.8	1.17
SP_RS08245		MutT/nudix family protein	869	2228	39.248	99.747	1.15
SP_RS03870		aldo/keto reductase	538	1368	16.042	40.434	1.14
SP_RS02090	accB	acetyl-CoA carboxylase biotin carboxyl carrier protein subunit	20393	50281	1159.84	2834.68	1.09
SP_RS11920		amino acid ABC transporter substrate-binding protein	394	961	12.489	30.196	1.08
SP_RS02080	fabG	3-ketoacyl-ACP reductase	16882	41027	637.481	1535.66	1.07
SP_RS04695		IS5/IS1182 family transposase	2001	4826	119.718	286.208	1.06
SP_RS09210		MerR family transcriptional regulator	191	457	14.914	35.371	1.05
SP_RS04700		IS4/IS5 family transposase	603	1431	44.094	103.725	1.04
SP_RS01140		DNA-directed RNA polymerase subunit alpha	10653	25100	314.594	734.741	1.03
SP_RS02085	fabF	3-oxoacyl-ACP synthase	40149	93826	897.864	2079.89	1.01
SP_RS06250	carB	carbamoyl phosphate synthase large subunit	38463	89334	334.642	770.435	1
SP_RS05730		dihydrolipoamide acetyltransferase	3128	7210	82.817	189.222	0.99
SP_RS04075		hemolysin-like protein	2845	6558	153.292	350.26	0.99
SP_RS10750		maltodextrin ABC transporter permease	4582	10407	96.828	217.999	0.97
SP_RS02100	accC	acetyl-CoA carboxylase biotin carboxylase subunit	53310	119631	1077.15	2396.04	0.96
SP_RS06255		carbamoyl phosphate synthase small subunit	17537	39264	448.834	996.109	0.95
SP_RS02095	fabZ	(3R)-hydroxymyristoyl-ACP dehydratase	16856	37193	1101.46	2409.11	0.93
SP_RS03470		amino acid ABC transporter ATP-binding protein	599	1317	21.814	47.542	0.93
SP_RS06105		Cof family protein	2204	4783	76.63	164.843	0.91
SP_RS04780		dihydroorotate dehydrogenase 1B	1590	3461	46.804	100.989	0.91
SP_RS09235		choline transporter	8712	18709	330.327	703.168	0.89
SP_RS01555		gluconate 5-dehydrogenase	507	1078	17.174	36.196	0.88
SP_RS02525	grpE	heat shock protein GrpE	9540	20356	502.277	1062.35	0.88
SP_RS03475		amino acid ABC transporter permease	236	497	9.621	20.085	0.86
SP_RS08135		manganese ABC transporter ATP-binding protein	98241	204473	3755.85	7748.79	0.85
SP_RS05720		lipoate-protein ligase	1748	3631	48.805	100.491	0.84
SP_RS02530	dnaK	molecular chaperone DnaK	25453	52497	385.717	788.58	0.83
SP_RS07525		oligopeptide ABC transporter oligopeptide-binding protein AliB	2854	5834	40.269	81.596	0.82
SP_RS01925	cbpG	choline binding protein G	177	359	5.952	11.966	0.81
SP_RS04280		class-V aminotransferase	12437	25283	280.172	564.573	0.81
SP_RS05915		TlyA family rRNA (cytidine-2'-O)-methyltransferase	2584	5247	87.53	176.18	0.81
SP_RS03115		ABC transporter ATP-binding protein	8917	18006	248.213	496.826	0.8
SP_RS02105	accD	acetyl-CoA carboxylase subunit beta	40811	82190	1301.11	2597.38	0.8
SP_RS11200	rr06	DNA-binding response regulator	475	948	20.076	39.716	0.79
SP_RS10205	nadC	nicotinate-nucleotide pyrophosphorylase	1923	3861	59.06	117.542	0.79
SP_RS01410		xanthine/uracil permease	49557	99407	965.332	1919.42	0.79
SP_RS02390		ABC transporter ATP-binding protein	12221	24165	200.714	393.404	0.77
SP_RS01545		carbohydrate kinase	787	1558	21.71	42.603	0.77
SP_RS09230		choline transporter	23357	45962	424.465	827.953	0.77
SP_RS03425	pyrF	orotidine 5'-phosphate decarboxylase	3044	6020	119.857	234.961	0.77
SP_RS02450		endo-beta-N-acetylglucosaminidase	1283	2480	7.121	13.645	0.74
SP_RS05860	lacB	galactose-6-phosphate isomerase subunit LacB	304	586	16.285	31.116	0.74
SP_RS09225	pnuC	transporter	248	480	8.463	16.237	0.74
SP_RS11250	dnaB	replicative DNA helicase	9019	17338	184.253	351.105	0.73
SP_RS09165		xanthine phosphoribosyltransferase	607	1164	28.828	54.798	0.73
SP_RS03525		ABC transporter ATP-binding protein	2355	4429	46.966	87.555	0.7
SP_RS00995	nrdG	anaerobic ribonucleoside-triphosphate reductase activating protein	2271	4276	106.215	198.238	0.7
SP_RS10375		competence protein CglB	229	430	6.224	11.585	0.7
SP_RS02520	hrcA	heat-inducible transcription repressor	49739	93386	1328.35	2472.17	0.7
SP_RS10590		IS1381 transposase protein B	4680	8816	225.759	421.554	0.7
SP_RS00990		acetyltransferase	1744	3252	95.081	175.743	0.69
SP_RS05920		geranyltranstransferase	5137	9573	162.091	299.42	0.69
SP_RS04285		NifU family protein	1773	3312	111.128	205.773	0.69
SP_RS05905	recN	DNA repair protein RecN	11889	22028	197.017	361.839	0.68
SP_RS02915	cysE	serine acetyltransferase	6620	12238	296.09	542.573	0.68
SP_RS07445	atpF	ATP synthase F0F1 subunit B	721	1329	40.261	73.562	0.67
SP_RS01695	cps4B	capsular polysaccharide biosynthesis protein Cps4B	12390	22758	467.858	851.842	0.67
SP_RS05735		acetoin dehydrogenase, E1 component subunit beta	3088	5640	85.957	155.62	0.66
SP_RS03545		hydroxyethylthiazole kinase	1179	2162	40.533	73.678	0.66
SP_RS10755		maltodextrin ABC transporter permease	4683	8550	153.55	277.891	0.66
SP_RS04085	deoD	purine nucleoside phosphorylase	16956	30951	659.186	1192.73	0.66
SP_RS03880		3-ketoacyl-ACP reductase	2372	4299	93.798	168.51	0.65
SP_RS06025		formate--tetrahydrofolate ligase	30197	54707	499.507	897.021	0.65
SP_RS07480		acetyltransferase	2739	4936	152.947	273.216	0.64
SP_RS09750	recA	recombinase A	13576	24448	321.555	573.996	0.64
SP_RS06015	yycF	DNA-binding response regulator	9115	16325	357.373	634.454	0.63
SP_RS03710		PTS system transporter subunit IIABC	15483	27748	196.225	348.588	0.63
SP_RS01745	cps4I	UDP-N-acetylglucosamine-2-epimerase	2042	3661	51.405	91.355	0.63
SP_RS06260		aspartate carbamoyltransferase	19125	34086	572.116	1010.74	0.62
SP_RS11340		cobalt transporter ATP-binding subunit	1810	3213	60.423	106.32	0.62
SP_RS03430	pyrE	orotate phosphoribosyltransferase	4295	7627	187.549	330.131	0.62
SP_RS08730	secY2	preprotein translocase subunit SecY	991	1757	22.49	39.524	0.62
SP_RS03930		bifunctional ATP-dependent DNA helicase/DNA polymerase III subunit epsilon	12353	21830	139.31	244.032	0.61
SP_RS10060		sensor histidine kinase	1575	2778	39.649	69.321	0.61
SP_RS02110		acetyl-CoA carboxylase subunit alpha	29335	51479	1055.79	1836.56	0.6
SP_RS11090	dltC	D-alanine--poly(phosphoribitol) ligase subunit 2	3527	6190	406.208	706.668	0.6
SP_RS05435		inorganic polyphosphate/ATP-NAD kinase	2366	4144	79.852	138.635	0.6
SP_RS05085		serine hydroxymethyltransferase	30183	52801	663.715	1150.91	0.6
SP_RS08150	tpx	thiol peroxidase	16437	28754	923.447	1601.29	0.6
SP_RS09835		ABC transporter ATP-binding protein	554	965	24.191	41.77	0.59
SP_RS08160		ABC transporter ATP-binding protein	1226	2121	48.273	82.783	0.58
SP_RS11335		cobalt transporter ATP-binding subunit	4292	7403	141.233	241.471	0.58
SP_RS01895		sensor histidine kinase	5253	9079	145.781	249.755	0.58
SP_RS06715		shikimate kinase	4771	8235	276.468	473.022	0.58
SP_RS09850	rpoC	DNA-directed RNA polymerase subunit beta'	289473	497446	2191.55	3733.11	0.57
SP_RS05695		immunoglobulin A1 protease	3457	5928	15.886	27.003	0.57
SP_RS10745		maltose/maltodextrin ABC transporter maltose/maltodextrin-binding protein	2047	3521	44.482	75.843	0.57
SP_RS02980		oxidoreductase	1526	2614	35.063	59.536	0.57
SP_RS06160	leuB	3-isopropylmalate dehydrogenase	1569	2681	41.781	70.768	0.56
SP_RS05740		acetoin dehydrogenase, E1 component subunit alpha	9289	15895	264.972	449.441	0.56
SP_RS08750		glycosyl transferase family protein	1398	2382	15.805	26.693	0.56
SP_RS06865	pstS	phosphate ABC transporter substrate-binding protein	13452	23024	423.012	717.675	0.56
SP_RS09205		zinc-containing alcohol dehydrogenase	3653	6245	97.276	164.843	0.56
SP_RS00980	nrdD	anaerobic ribonucleoside triphosphate reductase	49999	83969	624.22	1039.15	0.54
SP_RS01750	cps4J	capsular polysaccharide biosynthesis protein Cps4J	7338	12346	192.074	320.331	0.54
SP_RS06710	pheA	prephenate dehydratase	5523	9301	179.813	300.164	0.54
SP_RS07775		adenine phosphoribosyltransferase	31450	25071	1694.56	1339.03	-0.54
SP_RS08005		cation transporter E1-E2 family ATPase	84449	67415	998.827	790.377	-0.54
SP_RS04565		Cof family protein	13081	10447	446.386	353.381	-0.54
SP_RS11305	tsf	elongation factor Ts	42664	34012	1132.83	895.195	-0.54
SP_RS05980		L-lactate dehydrogenase	209975	167063	5880.37	4637.66	-0.54
SP_RS02870		acetyltransferase	2694	2129	146.01	114.378	-0.55
SP_RS07395		amino acid ABC transporter permease	18170	14337	782.302	611.87	-0.55
SP_RS02035	serS	seryl-tRNA synthetase	43473	34342	942.462	737.992	-0.55
SP_RS02145	efp	elongation factor P	11042	8663	544.05	423.099	-0.56
SP_RS07325	tuf	elongation factor Tu	1949309	1533542	45013.3	35102.5	-0.56
SP_RS05965		FNT family protein	3390	2653	117.422	91.09	-0.56
SP_RS07925	galE	UDP-glucose 4-epimerase	122791	96294	3327.52	2586.64	-0.56
SP_RS07455		ATP synthase F0F1 subunit C	11268	8722	1549.55	1188.93	-0.58
SP_RS10315	eloR	jag protein	7533	5841	210.962	162.146	-0.58
SP_RS08535		sucrose operon repressor	12220	9488	349.662	269.112	-0.58
SP_RS01725	cps4H	capsular polysaccharide biosynthesis protein Cps4H	2847	2183	70.325	53.451	-0.59
SP_RS04135		lipoprotein	87272	67286	2290.87	1750.78	-0.59
SP_RS06400	gdhA	glutamate dehydrogenase	97882	74520	2008.58	1515.8	-0.6
SP_RS01405		Cof family protein	9120	6935	310.069	233.718	-0.61
SP_RS10265	tkt	transketolase	197405	149318	2759.98	2069.39	-0.61
SP_RS03690		acetoin utilization protein AcuB	350	263	14.725	10.968	-0.62
SP_RS08475		GntR family transcriptional regulator	3325	2505	251.11	187.527	-0.62
SP_RS11375	guaB	inosine 5'-monophosphate dehydrogenase	124778	93034	2331.98	1723.49	-0.63
SP_RS00905		methylcrotonoyl-CoA carboxylase	20269	15157	542.884	402.411	-0.63
SP_RS03765		cyclophilin type peptidyl-prolyl cis-trans isomerase	43496	32280	1495.37	1100.05	-0.64
SP_RS02550		HIT family protein	8128	6042	546.633	402.787	-0.64
SP_RS08280		N-acetylneuraminate lyase	4193	3119	126.251	93.091	-0.64
SP_RS06365		flavodoxin	52043	38315	3239.91	2364.41	-0.65
SP_RS02535		tRNA (guanine-N7)-methyltransferase	432	319	33.542	24.551	-0.65
SP_RS10405	tgt	queuine tRNA-ribosyltransferase	59482	43642	1438.45	1046.15	-0.66
SP_RS08805	trxA	thioredoxin	21458	15732	1882.92	1368.39	-0.66
SP_RS00930	spx	transcriptional regulator Spx	8899	6512	616.485	447.175	-0.66
SP_RS10030		universal stress protein	7406	5443	451.897	329.213	-0.66
SP_RS05565	glgA	glycogen synthase	8087	5886	155.881	112.462	-0.67
SP_RS05135		iron-compound ABC transporter ATP-binding protein	621	453	21.591	15.612	-0.67
SP_RS02285	rrgB	cell wall surface anchor family protein	20685	14979	286.164	205.411	-0.68
SP_RS05795	ptsP	phosphoenolpyruvate-protein phosphotransferase	366845	264657	5847.74	4181.87	-0.68
SP_RS02290	rrgC	PI-1 pilus minor pilin RrgC	180900	130506	5482.74	3920.77	-0.68
SP_RS10325	rnpA	ribonuclease P	1594	1152	118.44	84.849	-0.68
SP_RS11450		serine protease	3829	2774	88.641	63.656	-0.68
SP_RS09780		transcriptional regulator PlcR	458	331	14.652	10.497	-0.68
SP_RS11380	trpS	tryptophanyl-tRNA synthetase	6339	4586	170.776	122.468	-0.68
SP_RS07380		bacterocin transport accessory protein	21806	15687	1732.01	1235.09	-0.69
SP_RS05000	pepT	peptidase T	53363	38320	1205.07	857.789	-0.69
SP_RS07470	greA	transcription elongation factor GreA	5884	4214	336.728	239.047	-0.69
SP_RS10855		transketolase, C-terminal subunit	511	365	15.139	10.719	-0.7
SP_RS02065		acyl carrier protein	7416	5248	911.048	639.069	-0.71
SP_RS03095	rplA	50S ribosomal protein L1	20352	14293	815.29	567.558	-0.72
SP_RS00255	comA	competence factor transporting ATP-binding protein/permease ComA	2838	1988	36.418	25.288	-0.72
SP_RS05590	eno	phosphopyruvate hydratase	433646	304609	9185	6395.41	-0.72
SP_RS05510		DNA-binding protein HU	33489	23405	3353.88	2323.46	-0.73
SP_RS03655	clpP	ATP-dependent Clp protease proteolytic subunit	34054	23578	1592.7	1093.09	-0.74
SP_RS08275		ROK family protein	5436	3742	169.782	115.85	-0.75
SP_RS05970	srtA	sortase	438	299	16.273	11.011	-0.76
SP_RS04725		acetyltransferase	2831	1920	137.284	92.292	-0.77
SP_RS07555		manganese-dependent inorganic pyrophosphatase	83025	56297	2451.81	1647.96	-0.77
SP_RS07420		ATP synthase F0F1 subunit epsilon	89913	60489	5917.35	3946.06	-0.78
SP_RS04770		lactoylglutathione lyase	7526	5056	546.001	363.595	-0.78
SP_RS10870		PTS system transporter subunit IIB	173	116	16.779	11.152	-0.79
SP_RS05120		iron-compound ABC transporter iron compound-binding protein	5956	3971	160.458	106.045	-0.8
SP_RS06210		licC protein	4974	3316	199.256	131.674	-0.8
SP_RS08485		membrane protein	4811	3203	173.152	114.27	-0.8
SP_RS08325		N-acetylmannosamine-6-phosphate 2-epimerase	1649	1089	65.208	42.686	-0.81
SP_RS00175		ribose-phosphate pyrophosphokinase	53001	35074	1511.87	991.74	-0.81
SP_RS02435		CTP synthetase	38719	25423	665.568	433.189	-0.82
SP_RS02400		RNA methyltransferase	4558	2996	249.976	162.872	-0.82
SP_RS03160		PTS system transporter subunit IIB	550	358	49.682	32.055	-0.83
SP_RS08980		transcriptional regulator	719	469	17.252	11.155	-0.83
SP_RS05800		phosphocarrier protein HPr	48939	31708	5123.96	3290.8	-0.84
SP_RS12235		ApaLI family restriction endonuclease	144	92	10.875	6.887	-0.86
SP_RS10695	tyrS	tyrosyl-tRNA synthetase	113050	72015	2485.93	1569.73	-0.86
SP_RS10185	gap	glyceraldehyde-3-phosphate dehydrogenase	1010078	638438	27698	17353.8	-0.87
SP_RS02640		immunity protein BlpL	167	106	11.398	7.171	-0.87
SP_RS02455		phosphoglycerate kinase	312062	196826	7206.11	4505.31	-0.88
SP_RS10160	nusG	transcription antitermination protein NusG	1661	1048	85.497	53.472	-0.88
SP_RS05560	glgD	glycogen biosynthesis protein GlgD	1479	908	35.861	21.823	-0.91
SP_RS08480		multidrug ABC transporter ATP-binding protein	5406	3322	219.424	133.656	-0.91
SP_RS04175	plsY	glycerol-3-phosphate acyltransferase PlsY	41338	25084	1779.79	1070.53	-0.93
SP_RS08520		PTS system IIABC components	3956	2385	58.04	34.685	-0.94
SP_RS10430		LysM domain-containing protein	9965	5933	247.478	146.055	-0.96
SP_RS07235		oxidoreductase	5718	3379	126.949	74.363	-0.97
SP_RS00545		LysM domain-containing protein	13179	7582	619.526	353.299	-1.01
SP_RS01400	adhP	alcohol dehydrogenase	37682	21291	1021.15	571.916	-1.03
SP_RS03905	ciaR	DNA-binding response regulator CiaR	4742	2678	194.183	108.703	-1.04
SP_RS03070	brnQ	branched-chain amino acid transport system II carrier protein	68506	37809	1412.06	772.507	-1.07
SP_RS10390		zinc-containing alcohol dehydrogenase	22635	12494	590.798	323.252	-1.07
SP_RS08170		phosphoglyceromutase	210333	115059	8389.35	4549.08	-1.08
SP_RS08930		LacI family transcriptional regulator	1276	696	35.2	19.032	-1.09
SP_RS09435		msm operon regulatory protein	1592	867	51.109	27.59	-1.09
SP_RS05805	nrdH	NrdH-redoxin	2460	1332	310.488	166.647	-1.1
SP_RS04215	pcp	pyrrolidone-carboxylate peptidase	9339	5059	400.216	214.902	-1.1
SP_RS00835		transcriptional regulator PlcR	485	261	15.462	8.248	-1.1
SP_RS04195		branched-chain amino acid aminotransferase	32854	17379	887.701	465.463	-1.13
SP_RS09440	birA	biotin--protein ligase	7406	3816	218.707	111.704	-1.17
SP_RS08310		sugar ABC transporter permease	2205	1137	67.947	34.73	-1.17
SP_RS04830	secG	preprotein translocase subunit SecG	15274	7756	1804.23	908.151	-1.19
SP_RS08305		sugar ABC transporter permease	2185	1074	71.9	35.032	-1.24
SP_RS11005		iron-containing alcohol dehydrogenase	645	309	15.476	7.349	-1.27
SP_RS00060	hpt	hypoxanthine-guanine phosphoribosyltransferase	1417	677	72.131	34.161	-1.28
SP_RS02975		fructose-bisphosphate aldolase	422955	200886	13255	6240.47	-1.29
SP_RS04865	prsA	foldase protein PrsA	2165	1009	63.527	29.348	-1.31
SP_RS08955		general stress protein 24	766	351	34.767	15.792	-1.34
SP_RS10625	pstB	phosphate transporter ATP-binding protein	4248	1941	155.935	70.626	-1.34
SP_RS08315		sugar ABC transporter substrate-binding protein	893	405	18.573	8.35	-1.35
SP_RS10620	pstA	phosphate ABC transporter permease	17629	7790	597.161	261.567	-1.39
SP_RS10615	pstC	phosphate ABC transporter permease	23284	10101	744.9	320.322	-1.42
SP_RS10865		PTS system ascorbate-specific transporter subunit IIC	1975	826	40.528	16.802	-1.47
SP_RS08320		PTS system transporter subunit IIBC	2416	982	43.562	17.551	-1.51
SP_RS10965	arcC	carbamate kinase	1013	408	29.536	11.792	-1.52
SP_RS11705	rnpB	RNase_P_RNA	3877499	1560116	186701	112194	-1.52
SP_RS10610		phosphate ABC transporter substrate-binding protein	21177	8293	623.38	241.982	-1.56
SP_RS10955	arcA	arginine deiminase	6589	2535	148.071	56.469	-1.59
SP_RS10630	phoU	phosphate transport system regulatory protein PhoU	10574	4061	448.965	170.918	-1.59
SP_RS10960	argF	ornithine carbamoyltransferase	11644	4011	316.472	108.061	-1.75
SP_RS03165		PTS system transporter subunit IIC	15389	3821	288.19	70.93	-2.22
SP_RS04315		lactose phosphotransferase system repressor	7893	1813	294.427	67.037	-2.33
SP_RS08330		Gfo/Idh/MocA family oxidoreductase	1081	245	27.065	6.08	-2.35
SP_RS08340		ABC transporter permease	976	204	32.347	6.702	-2.47
SP_RS04320	pfkB	1-phosphofructokinase	11303	2239	342.573	67.266	-2.55
SP_RS04325		PTS system fructose specific transporter subunit IIABC	124025	23929	1755.34	335.706	-2.58
SP_RS03175	bgaA	beta-galactosidase	63518	11987	261.967	49.005	-2.62
SP_RS08345		ABC transporter permease	2378	425	74.272	13.158	-2.69
SP_RS00335		Beta-galactosidase 3	7912	1254	122.313	19.216	-2.87
SP_RS00375		choline binding protein I	1188	183	51.631	7.884	-2.91
SP_RS00365		aldose 1-epimerase	4386	566	116.795	14.94	-3.16
SP_RS00345		PTS system transporter subunit IIC	8712	880	265.793	26.613	-3.52
SP_RS00340		PTS system transporter subunit IIB	2815	268	163.123	15.394	-3.6
SP_RS00350		PTS system transporter subunit IID	11481	1058	388.905	35.525	-3.65
SP_RS00360		sugar isomerase	14254	1205	337.614	28.291	-3.78
SP_RS00355		PTS system transporter subunit IIA	4665	303	318.384	20.499	-4.15
SP_RS04835	rnr	VacB/Rnb family exoribonuclease	7810	83	91.667	0.966	-6.76
